# Chemical Induction of Longevity-Promoting Colanic Acid in the Host’s Microbiota

**DOI:** 10.1101/2024.07.23.604802

**Authors:** Guo Hu, Matthew Brandon Cooke, Alice X Wen, Xin Yu, Jin Wang, Christophe Herman, Meng C. Wang

## Abstract

Microbiota-derived metabolites have emerged as key regulators of longevity. The metabolic activity of the gut microbiota, influenced by dietary components and ingested chemical compounds, profoundly impacts host fitness. While the benefits of dietary prebiotics are well-known, chemically targeting the gut microbiota to enhance host fitness remains largely unexplored. Here, we report a novel chemical approach to induce a pro-longevity bacterial metabolite in the host gut. We discovered that specific *Escherichia coli* strains overproduce colanic acids (CAs) when exposed to a low dose of cephaloridine, leading to an increased lifespan in host *Caenorhabditis elegans*. In the mouse gut, oral administration of low-dose cephaloridine induces the transcription of the capsular biosynthesis operon responsible for CA biosynthesis in commensal *E. coli*, which overcomes the inhibition of CA biosynthesis above 30°C and enables its induction directly from the microbiota. Importantly, low-dose cephaloridine induces CA independently of its antibiotic properties through a previously unknown mechanism mediated by the membrane-bound histidine kinase ZraS. Our work lays the foundation for microbiota-based therapeutics through the chemical modulation of bacterial metabolism and reveals the promising potential of bacteria-targeting drugs in promoting host longevity.
