## Supplementary material for "Chemical Induction of Longevity-Promoting Colanic Acid in the Host’s Microbiota": Source Data

### Sheet: Figure 1b
Quantification of colanic acid from filtered bacterial cultures of E. coli treated with different subMIC antibiotics
Ctrl	Ctrl+Cepha	Δlon	Ctrl+PenG	Ctrl+Amp	Ctrl+CephaT
1	3.13323	12.4633	2.00919
1	8.62877	10.1137	4.76566		4.96288
1	12.839	27.0447			8.67621
1	5.35148	6.9336			1.97388
1			2.38889	2.48413
1			10.8504	1.69343
1				0.5

### Sheet: Figure 1c
Quantification of colanic acid from filtered bacterial cultures of E. coli treated with different concentration of cephaloridine
cephaloridina concentration (μg/mL)	relative CA level
0	1	1	1	1	1
0.45	0.764045	1.47368	0.789
0.9	0.853933	1.21053	1.895	2.11905
1.8	1.8427	2.42105		2.75397	3.00735
3.6	1.13483	1.4386		3.20635

### Sheet: Figure 1d
Bacterial growth curves based on OD600 (dotted line)
Time (hour)	BW25113		BW25113+Cepha		Δlon
0	0.02	0.015	0.01	0.013	0.019	0.015
2	0.01	0.012	0.011	0.012	0.012	0.011
4	0.041	0.041	0.042	0.041	0.037	0.036
6	0.168	0.179	0.145	0.146	0.139	0.139
8	0.588	0.588	0.499	0.497	0.467	0.469
10	0.907	0.905	0.896	0.895	0.842	0.842
14.5	0.979	0.984	0.932	0.933	0.886	0.883
23	0.951	0.953	0.912	0.915	0.991	0.985
Quantification of colanic acid based on growth curve (solid line)
Time (hour)	BW25113		BW25113 + Cepha		Δlon
0	0	0	0	0	0	0
2	1	1	0.905333	1.01351	1	1.01351
4	1	1	0.608703	0.308448	1.40222	1.95724
6	1	1	3.04241	5.9156	7.31862	12.8312
8	1	1	8.17407	5.56066	11.4789	7.80305
10	1	1	4.96232	7.92436	15.4121	10.9396
23	1	1	10.7547	6.69667	15.8869

### Sheet: Figure 2a
Quantification of colanic acid from filtered bacterial cultures of E. coli Mg1655 treated with or without cepha-CAI dose
MG1655	MG1655+Cepha
1	2.04878
1	3.05505
1	2.00917
1	1.97248
1	5.11936
1	2.61538
1	5.72944

### Sheet: Figure 2e
Normalized GFP-to-RFP ratios of bacteria image in vitro treated with or without cepha-CAI dose
Vehicle	Cepha 1.8 μg/mL
0.975599	1.17931
1.1654	1.14678
1.11919	1.19
0.952539	1.37652
0.944768	1.23178
0.954889	1.36034
0.979392	1.2438
1.04484	1.37436
0.955186	1.20586
0.996476	1.31849
1.05785	1.05353
1.0301	1.18204
1.11256	1.28955
1.01482	1.11065
0.980796	1.15508
1.03482	0.951235
1.08361	1.2014
1.01503	1.21652
1.08121	1.22574
1.01888	1.24515
1.00743	1.1537
1.12811	1.18981
1.13943	1.21165
1.0192	1.33752
1.20442	1.10613
0.965123	1.19577
1.02506	1.11954
1.14302	1.03354
1.18387	1.05459
1.15374	1.14793
1.12666	1.35301
1.11663	1.19358
1.12062	1.24108
1.08581	1.15081
0.905435	1.08762
1.1492	1.6415
1.11812	1.17357
0.930896	1.23086
1.05027	1.20973
0.898759	1.23981
0.873269	1.20529
0.91579	1.16864
0.953119	1.07007
0.863043	1.21257
0.865433	1.33342
0.929282	1.15665
0.829687	1.29078
1.00858	1.21633
0.852753
0.902363
0.903701
0.905081
1.03359
0.894237
0.913725
0.917041
0.844429
0.696215
0.907027

### Sheet: Figure 2h
Normalized GFP-to-RFP ratios of bacteria image in vivo treated with or without cepha-CAI dose
Vehicle	cepha 4μg/mL	cepha 8μg/mL	tet 10μg/mL
1.09426	1.05177	0.990527	0.900927
0.941592	1.06425	1.07465	0.519483
1.01085	1.02226	1.00693	0.276298
0.959519	0.964032	1.08416	0.998984
0.838785	1.06194	1.07684	0.410547
0.868852	1.01708	0.589825	0.907173
0.976545	1.15844	0.873617	1.03634
0.708132	1.02651	0.853646	0.532286
0.926092	1.16427	0.892057	0.713614
0.924513	0.51135	0.45609	1.0536
1.08389	1.30888	0.898201	0.533283
1.2041	1.27731	0.880572	0.511479
1.15082	1.32054	1.01036	0.301199
1.30823	0.994391	0.327076	0.513706
1.00639	1.46902	0.957876	0.852599
1.06919	1.23516	0.942751	0.543485
1.06836	1.18037	0.930981	0.963521
0.977816	1.12526	0.985934	1.06852
1.14222	1.12209	0.886208	1.14064
1.2151	1.04779	0.755074	1.22156
1.40508	1.20433	0.82758	0.740825
1.201	1.04919	0.833654	1.0995
0.827175	1.2669	0.459576	1.22305
1.05091	1.14069	1.01524	1.14847
0.981167	0.634737	1.02777	1.03757
1.12447	1.18662	0.976205	1.28357
0.937964	1.1177	0.932824	0.92851
0.540547	1.10526	1.13939	1.00079
1.02605	1.11324	1.10305	1.13663
0.930581	1.09748	1.02489	0.977245
1.13984	1.10694	0.989361	1.016
1.0311	1.05342	1.13914	0.964372
1.01316	0.93866	1.05613	0.563456
1.18518	0.996811	1.1064	0.444909
0.938912	1.08693	1.06583	0.985695
0.928943	1.03575	1.05447	0.906098
0.979197	1.08503	1.13366	1.12195
0.990439	1.3178	0.983883	1.04332
1.06112	1.00541	0.993645	1.0106
0.931794	1.02784	1.02667	1.04806
1.01642	1.07679	1.09602	0.98117
1.00765	1.15698	1.90655	1.01681
0.962416	0.656138	1.06158	1.05933
0.905176	0.807756	0.980941	0.935617
0.422563	1.03116	0.991978	1.02852
0.985147	1.08	0.956723	0.86922
0.986589	1.13318	1.06536	1.18511
1.14725	1.12361	1.00122	1.02148
0.968086	1.01862	0.970861	1.07644
0.905815	1.33834	0.984023	1.0443
0.89598		1.04349	0.98092
0.926643		0.996918	0.986153
0.98292		0.887573	0.96966
0.994216		0.91115	1.04576
1.27191		0.937705	1.0085
0.944238		1.03392	0.901197
0.999293		0.915385	0.838583
0.981403		0.982894	1.05795
1.02822		1.05048	0.878628
1.02551		1.00056	0.85113
0.988671		0.992847	0.938268
0.953988		0.927558	0.962813
		0.926383	1.02131
		0.98597	1.00087
		0.967577	1.04212
		0.902659	0.230468
		0.955189	0.88749
		0.920179	1.29764
		0.991123	0.897466
		0.976164	0.829245
		1.01653	0.306288
			1.00197
			1.08552
			1.18706
			1.01949
			0.937294
			1.21919
			1.02409
			0.944999
			0.999722
			1.00896
			0.888064
			0.943761
			1.00094
			1.17834
			0.994789
			1.21431
			0.311968
			1.03257
			1.00622
			1.07141
			1.00031
			0.975131
			0.809033
			1.30482
			0.750983
			1.00425
			0.920427
			0.748444
			0.680084
			0.647311
			1.07293
			0.98598

### Sheet: Figure 3b
Quantification of colanic acid from filtered bacterial cultures of E. coli treated with different subMIC antibiotics
Ctrl	Ctrl + Cepha	Δlon	ΔrcsA	ΔrcsA + Cepha	ΔrcsB	ΔrcsB + Cepha	ΔrcsC	ΔrcsC + Cepha	ΔrcsD	ΔrcsD + Cepha
1	2.90161	10.3951	0.014029	0.422559	0.40853	1.53535	0.394314	1.19734	0.352226	5.07071
1	1.3039	2.75683	0.933316	1.20057	1.21274	0.927101	1.02434	1.44374	1.35556	1.24926
1	1.4339	2.79376	0.798941	0.804238	0.804238	0.743379	0.865096	1.24873	0.933844	0.949735
1	11.9365	11.5558	0.304158	1.10941	3.12254	0.78337	4.04814	10.6302	0.673961	13.3523
1	6.89767	10.8379			0.755826	1.27153	0.891591	5.56636	-0.84802	2.19554
1	2.75	5.50104					0.59375	1.32292	0.28125	1.25
1	2.0989						1.48352	1.31868	0.461538	1.69231
1	1.50333	6.43333	1.10667	0.59			0.936667	1.05
1	2.32997	6.39394	0.93266	0.804714			0.804714	2.34007
1	2.63115	8.42213	0.737705	1.10246			1.10246	1.87705

### Sheet: Figure 4b
Quantification of colanic acid from filtered bacterial cultures of E. coli strains treated with or without cepha-CAI dose
Ctrl	Ctrl + Cepha	Δlon	ΔPBP1a	ΔPBP1a + Cepha	ΔPBP4	ΔPBP4 + Cepha
1	6.82524	13.0874	1.23786	1.81553
1	1.50333	6.43333	1.38667	1.74
1	2.32997	6.39394	1.93603	1.59259
1	2.63115	8.42213	1.15574	2.2541
1	3.47059	19.8403			1.06723	4.04202
1	6.28	17.33			1.08	4.78
1	2.92				1	7.85

### Sheet: Figure 4i
Quantification of colanic acid from filtered bacterial cultures of E. coli strains treated with or without cepha-CAI dose
Ctrl	Ctrl + Cepha	ΔzraS	ΔzraS+ Cepha	ΔbtsS	ΔbtsS+ Cepha	ΔglrK	ΔglrK+ Cepha
1	3.78	3.07	4.74	2.31	4.03	3.63	7.16
1	5.67	5.67	6.49	0.31	6.16	3.48	10.07
1	5.37	1.92	2.25	1.12	4.12	1.42	2.95
		1.37	2.17	1.37	3.58	0.25	2.33
