## Supplemental table 1 for "Chemical Induction of Longevity-Promoting Colanic Acid in the Host’s Microbiota"

### Sheet: Sheet1
Supplementary Table 1: Summary of longitudinal survival analyses of wildtype C. elegans fed by different K12 E. coli strains upon Cepha_CAI dose treatment
Nematode	Bacteria	Drug	Replicate	Lifespan	p-value	Number	Figure Number	Lifespan Change
				(Mean ± s.e.m.)		Total (censor)
N2			#1	14.786 ± 0.450		93 (18)	Figure1e
	BW25113wt	vehicle	#2	14.620 ± 0.481		63 (8)
			#3	13.227 ± 0.283		91 (11)
			#1	16.129 ± 0.510	< 0.05	91 (23)		0.091
	BW25113wt	Cepha_CAI dose	#2	17.500 ± 0.432	< 0.001	97 (10)		0.197
			#3	15.430 ± 0.690	< 0.01	64 (10)		0.156
N2			#1	14.678 ± 0.336		111 (9)	Figure 2b
	MG1655wt	vehicle	#2	15.493 ± 0.305		119 (9)
			#3	13.348 ± 0.349		101 (5)
			#1	16.012 ± 0.410	<0.01	104 (11)		0.0908843
	MG1655wt	Cepha_CAI dose	#2	17.058 ± 0.393	< 0.01	100 (10)		0.101013
			#3	14.448 ± 0.512	0.052	105 (0)		0.0824093
N2	∆rcsA	vehicle	#1	15.118 ± 0.434		91(5)	Figure 3c
			#2	15.709 ± 0.497		71 (13)
			#3	11.272 ± 0.284		126 (24)
	∆rcsA	Cepha_CAI dose	#1	15.639 ± 0.518	n.s.	71 (7)
			#2	15.542 ± 0.407	n.s.	88 (14)
			#3	11.803 ± 0.317	n.s.	94 (19)
N2	∆rcsD	vehicle	#1	13.735 ± 0.443		98 (5)	Figure 3d
			#2	16.344 ± 0.438		102 (11)
			#3	11.598 ± 0.287		88 (10)
	∆rcsD	Cepha_CAI dose	#1	15.288 ± 0.472	0.043	90 (10)		0.113069
			#2	17.242 ± 0.425	< 0.05	102 (14)		0.0549437
			#3	15.683 ± 0.462	< 0.0001	104 (4)		0.35213
Note: Combined data from multiple replicates of one line are used to generate lifespan curves shown in figures.
